# Primary carbohydrate metabolism genes participate in heat stress memory at the shoot apical meristem of *Arabidopsis thaliana*

**DOI:** 10.1101/2020.08.20.258939

**Authors:** Justyna Jadwiga Olas, Federico Apelt, Maria Grazia Annunziata, Sarah Isabel Richard, Saurabh Gupta, Friedrich Kragler, Salma Balazadeh, Bernd Mueller-Roeber

## Abstract

Although we have a good understanding of the development of shoot apical meristems (SAM) in higher plants, and the function of the stem cells (SCs) embedded in the SAM, there is surprisingly little known of its molecular responses to abiotic stresses. Here, we show that the SAM of *Arabidopsis thaliana* senses heat stress (HS) and retains an autonomous molecular memory of a previous non-lethal HS, allowing the SAM to regain growth after exposure to an otherwise lethal HS several days later. Using RNA-seq, we identified genes participating in establishing a SAM-specific HS memory. The genes include *HEAT SHOCK TRANSCRIPTION FACTORs* (*HSFs*), of which *HSFA2* is essential, but not sufficient, for full HS memory in the SAM, the SC regulators *CLAVATA1* (*CLV1*) and *CLV3*, and several primary carbohydrate metabolism genes, including *FRUCTOSE-BISPHOSPHATE ALDOLASE 6* (*FBA6*). We found that expression of *FBA6* during HS at the SAM complements that of *FBA8* in the same organ. Furthermore, we show that sugar availability at the SAM is essential for survival at high-temperature HS. Collectively, plants have evolved a sophisticated protection mechanism to maintain SCs and, hence, their capacity to re-initiate shoot growth after stress release.
