## Supplemental Data S1 for "Primary carbohydrate metabolism genes participate in heat stress memory at the shoot apical meristem of *Arabidopsis thaliana*"

### Sheet: RNA-seq
File name	Treatment	raw (before clipping)	(% of adapter clipped)	adapter clipped	(% of adapter clipped)	sortmerna filtering	(% of adapter clipped)	STAR mapped	(% of adapter clipped)	htseq counted	(% of adapter clipped)
C-4h-1_R1_clipped.fastq	C4	13047446	1.00047	13041301	1	10480644	0.80365	9240191	0.708533	8831177	0.67717
C-4h-2_R1_clipped.fastq	C4	10400824	1.0001	10399774	1	9984267	0.960047	9335188	0.897634	9021417	0.867463
C-4h-3_R1_clipped.fastq	C4	9448042	1.00009	9447220	1	8364830	0.885428	6992591	0.740174	6669405	0.705965
C-8h-1_R1_clipped.fastq	C8	14593422	1.00008	14592318	1	12863407	0.881519	11507232	0.788581	10980005	0.752451
C-8h-2_R1_clipped.fastq	C8	14352884	1.00017	14350411	1	13077075	0.911268	11192850	0.779967	10669345	0.743487
C-8h-3_R1_clipped.fastq	C8	12084060	1.00015	12082190	1	10814525	0.89508	9267804	0.767063	8673295	0.717858
C-24h-1_R1_clipped.fastq	C24	10371946	1.00012	10370744	1	9456041	0.9118	8377190	0.807771	8034307	0.774709
C-24h-2_R1_clipped.fastq	C24	14290297	1.00012	14288543	1	13519317	0.946165	12380415	0.866457	11977969	0.838292
C-24h-3_R1_clipped.fastq	C24	8271274	1.00013	8270169	1	7899723	0.955207	7319909	0.885098	7091277	0.857452
C-48h-1_R1_clipped.fastq	C48	7872609	1.00012	7871650	1	7495476	0.952212	6984554	0.887305	6747841	0.857233
C-48h-2_R1_clipped.fastq	C48	10165811	1.00011	10164727	1	9687941	0.953094	9131684	0.89837	8826944	0.86839
C-48h-3_R1_clipped.fastq	C48	11237800	1.00011	11236512	1	10765838	0.958112	10002005	0.890134	9665447	0.860182
C-72h-1_R1_clipped.fastq	C78	12665246	1.00011	12663842	1	11947470	0.943432	10776293	0.85095	10398713	0.821134
C-72h-2_R1_clipped.fastq	C78	11168332	1.00011	11167156	1	10466671	0.937273	9459605	0.847092	9100928	0.814973
C-72h-3_R1_clipped.fastq	C78	5970640	1.00013	5969871	1	5722740	0.958604	5196160	0.870397	5016914	0.840372
C-96h-1_R1_clipped.fastq	C96	10272899	1.00013	10271532	1	9793278	0.953439	8862066	0.862779	8563689	0.83373
C-96h-2_R1_clipped.fastq	C96	12657024	1.00012	12655521	1	12149033	0.959979	11064219	0.87426	10684793	0.844279
C-96h-3_R1_f_clipped.fastq	C96	10342581	1.00012	10341304	1	9817867	0.949384	8974477	0.867828	8615914	0.833155
P-4h-1_R1_clipped.fastq	P4	14711366	1.00011	14709814	1	13602418	0.924717	11998440	0.815676	11419877	0.776344
P-4h-2_R1_clipped.fastq	P4	10329667	1.0001	10328584	1	8935072	0.865082	7767204	0.752011	7373692	0.713911
P-4h-3_R1_clipped.fastq	P4	9680916	1.00011	9679880	1	9370862	0.968076	8774795	0.906498	8522701	0.880455
P-8h-1_R1_f_clipped.fastq	P8	6832928	1.00013	6832027	1	6255731	0.915648	4916521	0.719628	4693515	0.686987
P-8h-2_R1_clipped.fastq	P8	10733739	1.00012	10732436	1	9859390	0.918654	8701127	0.810732	8253978	0.769068
P-8h-3_R1_clipped.fastq	P8	19025360	1.00012	19023024	1	18004909	0.94648	16404812	0.862366	15815409	0.831382
P-24h-1_R1_clipped.fastq	P24	12216995	1.0001	12215747	1	11200718	0.916908	9695546	0.793692	9263178	0.758298
P-24h-2_R1_f_clipped.fastq	P24	8095588	1.00009	8094835	1	7759290	0.958548	7223308	0.892335	6950821	0.858674
P-24h-3_R1_f_clipped.fastq	P24	8086287	1.00011	8085384	1	7675324	0.949284	7005444	0.866433	6750977	0.834961
P-48h-1_R1_clipped.fastq	P48	9244451	1.00013	9243219	1	8815897	0.953769	8232917	0.890698	7967164	0.861947
P-48h-2_R1_clipped.fastq	P48	10904146	1.00009	10903126	1	10485870	0.961731	9921824	0.909998	9599164	0.880405
P-48h-3_R1_clipped.fastq	P48	6343012	1.00014	6342121	1	6136884	0.967639	5660506	0.892526	5476271	0.863476
P-72h-1_R1_clipped.fastq	P78	12259310	1.00009	12258196	1	11634003	0.94908	10744804	0.87654	10362317	0.845338
P-72h-2_R1_clipped.fastq	P78	13567404	1.0001	13566013	1	13013057	0.95924	12024898	0.886399	11607519	0.855632
P-72h-3_R1_clipped.fastq	P78	4272074	1.00013	4271520	1	4085422	0.956433	3773032	0.8833	3643906	0.85307
PT-72h-1_R1_f_clipped.fastq	PT78	8493528	1.00013	8492449	1	8084389	0.95195	7319816	0.861921	7043820	0.829422
PT-72h-2_R1_clipped.fastq	PT78	8690228	1.00011	8689285	1	8419474	0.968949	7853269	0.903788	7580964	0.87245
PT-72h-3_R1_clipped.fastq	PT78	10545740	1.00011	10544631	1	10186443	0.966031	9324487	0.884288	9004507	0.853942
PT-96h-1_R1_clipped.fastq	PT96	7409871	1.00014	7408816	1	7045862	0.951011	6479021	0.874502	6252002	0.84386
PT-96h-2_R1_clipped.fastq	PT96	14728994	1.00013	14727126	1	14001724	0.950744	12633016	0.857806	12186997	0.82752
PT-96h-3_R1_clipped.fastq	PT96	12398727	1.00013	12397138	1	11844992	0.955462	10707452	0.863704	10347020	0.83463
T-72h-1_R1_clipped.fastq	T78	8726067	1.00011	8725086	1	8354875	0.957569	7757428	0.889095	7475159	0.856743
T-72h-2_R1_f_clipped.fastq	T78	11761831	1.00009	11760796	1	11351366	0.965187	10273492	0.873537	9894135	0.841281
T-72h-3_R1_clipped.fastq	T78	9614312	1.00015	9612859	1	9237431	0.960945	8376900	0.871426	8082235	0.840773
T-96h-1_R1_clipped.fastq	T96	13935350	1.00013	13933537	1	13501970	0.969027	12494796	0.896743	12053266	0.865054
T-96h-2_R1_clipped.fastq	T96	10296352	1.00014	10294955	1	9873608	0.959072	9008990	0.875088	8687045	0.843816
T-96h-3_R1_f_clipped.fastq	T96	12607687	1.00013	12606054	1	12127297	0.962022	10893592	0.864156	10548613	0.836789
Average		1.07717e+07	1.00013	1.07703e+07	1	1.01149e+07	0.940999	9.15626e+06	0.852562	8.80946e+06	0.820545
Samples that are strong outliers compared to all samples
Samples that are outliers compared to the other 2 biological replicates -> to increse the power of DE analysis
