## Supplemental Data S2 for "Primary carbohydrate metabolism genes participate in heat stress memory at the shoot apical meristem of *Arabidopsis thaliana*"

### Sheet: 182 memory genes (up and down)
Memory genes at 4, 8 and 78h after priming (6h after triggering)
No.	ATG code	Symbol	Brief description
		constantly up-regulated
1	AT1G02700	AT1G02700	GATA transcription factor-like protein
2	AT1G03070	AT1G03070	Bax inhibitor-1 family protein
3	AT1G04130	TPR2	Tetratricopeptide repeat (TPR)-like superfamily protein
4	AT1G07400	AT1G07400	HSP20-like chaperones superfamily protein
5	AT1G13080	CYP71B2	cytochrome P450
6	AT1G16030	Hsp70b	heat shock protein 70B
7	AT1G17870	ECY3	ethylene-dependent gravitropism-deficient and yellow-green-like 3
8	AT1G21000	AT1G21000	PLATZ transcription factor family protein
9	AT1G21550	AT1G21550	Calcium-binding EF-hand family protein
10	AT1G26800	AT1G26800	RING/U-box superfmily protein
11	AT1G27730	STZ	salt tolerance zinc finger
12	AT1G30070	AT1G30070	SGS domain-containing protein
13	AT1G44414	AT1G44414	zinc-ribbon domain protein
14	AT1G48710	AT1G48710	transposable element gene
15	AT1G52560	AT1G52560	HSP20-like chaperones superfamily protein
16	AT1G52870	AT1G52870	Peroxisomal membrane 22 kDa (Mpv17/PMP22) family protein
17	AT1G53540	AT1G53540	HSP20-like chaperones superfamily protein
18	AT1G54050	AT1G54050	HSP20-like chaperones superfamily protein
19	AT1G56440	TPR5	Tetratricopeptide repeat (TPR)-like superfamily protein
20	AT1G59860	AT1G59860	HSP20-like chaperones superfamily protein
21	AT1G59865	AT1G59865	transmembrne protein
22	AT1G62740	Hop2	stress-inducible protein
23	AT1G66510	AT1G66510	AAR2 protein family
24	AT1G67360	AT1G67360	Rubber elongation factor protein (REF)
25	AT1G68300	AT1G68300	Adenine nucleotide alpa hydrolases-like superfamily protein
26	AT1G71000	AT1G71000	Chaperone DnaJ-domain superfamily protein
27	AT1G72416	AT1G72416	Chaperone DnaJ-domain superfamily protein
28	AT1G72660	AT1G72660	P-loop containing nucleoside triphosphate hydrolases superfamily protein
29	AT1G73480	AT1G73480	alpha/beta-Hydrolases superfamily protein
30	AT1G74310	HSP101	heat shock protein 101
31	AT1G78290	SNRK2-8	Protein kinase superfamily protein
32	AT1G79920	Hsp70-15	heat shock protein 70 (Hsp 70) family protein
33	AT2G05365	AT2G05365	long noncoding RNA
34	AT2G07629	AT2G07629	hypothetical protein
35	AT2G07698	AT2G07698	ATPase, F1 complex, alpha subunit protein
36	AT2G19310	AT2G19310	HSP20-like chaperones superfamily protein
37	AT2G20560	AT2G20560	DNAJ heat shock family protein
38	AT2G21820	AT2G21820	seed maturation protein
39	AT2G22240	MIPS2	myo-inositol-1-phasphate synthase 2
40	AT2G25140	CLPB4	casein lytic proteinase B4
41	AT2G26150	HSFA2	heat shock transcription factor A2
42	AT2G29500	AT2G29500	HSP20-like chaperones superfamily protein
43	AT2G30000	AT2G30000	PHF5-like protein
44	AT2G32120	HSP70T-2	heat shock protein 70T-2
45	AT2G36460	FBA6	Aldolase superfamily protein
46	AT2G37180	RD28	Aquaporin-like superfamily protein
47	AT2G46240	BAG6	BCL-2-associated athanogene 6
48	AT2G47180	GoIS1	galactinol synthase 1
49	AT3G02990	HSFA1E	heat shock transcription factor A1E
50	AT3G03270	AT3G03270	Adenine nucleotide alpha hydrolases-like superfamily protein
51	AT3G07150	AT3G07150	amino acid-ligase
52	AT3G08690	UBC11	ubiquitin-conjugating enzyme 11
53	AT3G08970	AT3G08970	DNAJ heat shock N-terminal domain-containing protein
54	AT3G09350	Fes1A	Fes1A
55	AT3G09640	APX2	ascorbate peroxidase 2
56	AT3G10020	AT3G10020	plant/protein
57	AT3G12580	HSP70	heat shock protein 70
58	AT3G15770	AT3G15770	hypothetical protein
59	AT3G17110	AT3G17110	pseudogene of glycine-rich protein
60	AT3G17611	RBL14	RHOMBOID-like protein 14
61	AT3G22840	ELIP1	Chlorophyll A-B binding family protein
62	AT3G24100	AT3G24100	Uncharacterized protein family SERF
63	AT3G24500	MBF1C	multiprotein bridging factor 1C
64	AT3G27997	AT3G27997	pseudogene of expressed protein
65	AT3G28210	PMZ	zinc finger (AN1-like) family protein
66	AT3G46230	HSP17.4	heat shock protein 17.4
67	AT3G49160	AT3G49160	pyruvate kinase family protein
68	AT3G53230	AtCDC48B	ATPase, AAA-type, CDC48 protein
69	AT3G63310	BIL4	Bax inhibitor-1 family protein
70	AT4G02280	SUS3	sucrose synthase 3
71	AT4G04020	FIB	fibrilin
72	AT4G10040	CYTC-2	cytochrome c-2
73	AT4G10250	ATHSP22.0	HSP20-like chaperones superfamily protein
74	AT4G12400	Hop3	stress-inducible protein
75	AT4G15420	AT4G15420	Ubiquitin fusion degradation UFD1 family protein
76	AT4G17250	AT4G17250	transmembrne protein
77	AT4G21320	HSA32	Aldolase-type TIM barrel family protein
78	AT4G21323	AT4G21323	Subtilase family protein
79	AT4G21580	AT4G21580	oxidoreductase, zinc-binding dehydrogenase family protein
80	AT4G22240	AT4G22240	Plastid-lipid associated protein PAP
81	AT4G23493	AT4G23493	hypothetical protein
82	AT4G23680	AT4G23680	Polyketide cyclase/dehydrase and lipid transport superfamily protein
83	AT4G25200	HSP23.6-MITO	mitochondrion-localized small heat shock protein
84	AT4G25810	XTR6	xyloglucan endotransglycosylase 6
85	AT4G26990	AT4G26990	polyadenylate-binding protein interacting protein
86	AT4G27670	HSP21	heat shock protein 21
87	AT4G28390	AAC3	ADP/ATP carrier 3
88	AT4G29770	AT4G29770	target of trans acting-siR480/255 protein
89	AT4G30460	AT4G30460	glycine-rich protein
90	AT4G32480	AT4G32480	sugar phosphate exchanger, putative (DUF506)
91	AT4G36990	HSF4	heat shock transcription factor 4
92	AT4G39363	AT4G39363	small nucleolar RNA
93	AT4G39364	AT4G39364	small nucleolar RNA
94	AT5G01180	PTR5	peptide transporter 5
95	AT5G03340	AtCDC48C	ATPase, AAA-type, CDC48 protein
96	AT5G03720	HSFA3	heat shock transcription factor A3
97	AT5G04190	PKS4	phytochrome kinase substrate 4
98	AT5G05410	DREB2A	DER-bindig protein 2A
99	AT5G07330	AT5G07330	NFU1 iron-sulfur cluster protein
100	AT5G10695	AT5G10695	methionyl-tRNA synthetase
101	AT5G11100	SYTD	Calcium-dependent lipid-binding (CALB domain) family protein
102	AT5G11680	AT5G11680	classical AGP protein
103	AT5G12020	HSP17.6II	17.6 kDa class II heat shock protein
104	AT5G12030	HSP17.6A	heat shock protein 17.6A
105	AT5G12110	AT5G12110	elongation factor 1-beta 1
106	AT5G13200	AT5G13200	GRAM domain family protein
107	AT5G13210	AT5G13210	Uncharacterized conserved protein UCP015417, vWA
108	AT5G13370	AT5G13370	Auxin-responsive GH3 family protein
109	AT5G15450	CLPB3	casein lytic proteinase B3
110	AT5G17310	UGP2	UDP-glucose pyrophosphorylase 2
111	AT5G19875	AT5G19875	transmembrne protein
112	AT5G25450	AT5G25450	Cytochrome bd ubiquinol oxidase, 14 kDa subunit
113	AT5G35320	AT5G35320	DBH-like monooxygenase
114	AT5G37340	AT5G37340	ZPR1 zinc-finger domain protein
115	AT5G37670	AT5G37670	HSP20-like chaperones superfamily protein
116	AT5G47610	AT5G47610	RING/U-box superfmily protein
117	AT5G48570	AT5G48570	FKBP-type peptidyl-prolyl cis-trans isomerase family protein
118	AT5G50240	PIMT2	proteiin-I-isoaspartate methyltransferase 2
119	AT5G51440	AT5G51440	HSP20-like chaperones superfamily protein
120	AT5G51740	AT5G51740	Peptidase family M48 family protein
121	AT5G52640	HSP90.1	heat shock-like protein
122	AT5G54940	AT5G54940	translation initiation factor SUI1 family protein
123	AT5G58070	TIL	temperature-induced lipocalin
124	AT5G58110	AT5G58110	chaperone binding/ATPase activator
125	AT5G58770	cPT4	Undecaprenyl pyrophosphate synthetase family protein
126	AT5G58787	AT5G58787	RING/U-box superfamily protein
127	AT5G59720	HSP18.2	heat shock protein 18.2
128	AT5G59820	RHL41	C2H2-type zinc finger family protein
129	AT5G61820	AT5G61820	stress up-regulated Nod 19 protein
130	AT5G62020	HSFB2A	heat shock transcription factor B2A
131	AT5G64170	AT5G64170	dentin sialophosphoprotein-like ptotein
132	AT5G64510	TIN1	tunicamycin induced protein
133	ATMG00040	ORF315	ATP synthase subunit C family protein
134	ATMG00060	NAD5C	NADH dehydrogenase subunit 5C
135	ATMG00070	NAD9	NADH dehydrogenase subunit 9
136	ATMG00080	RPL16	ribosomal protein L16
137	ATMG00090	RPS3	structural constituent of ribosome; protein binding protein
138	ATMG00110	ABCI2	cytochrome C biogenesis 206
139	ATMG00160	COX2	cytochrome oxidase 2
140	ATMG00516	NAD1C	NADH dehydrogenase 1C
141	ATMG00560	RPL2	Nucleic acid-binding, OB-fold-like protein
142	ATMG00630	ORF110B	hypothetical protein
143	ATMG00640	ORF25	hydrogen ion transporting ATP synthases
144	ATMG00650	NAD4L	NADH dehydrogenase subunit 4L
145	ATMG00670	ORF275	transmembrne protein
146	ATMG00690	ORF240A	FO-ATPase subunit
147	ATMG01120	NAD1B	NADH dehydrogenase 1B
148	ATMG01130	ORF106F	hypothetical protein
149	ATMG01360	COX1	cytochrome oxidase
			constantly down-regulated
1	AT1G02335	GL22	germin-like protein subfamily 2 member 2 precursor
2	AT1G10990	AT1G10990	transmembrne protein
3	AT1G19960	AT1G19960	transcription fator
4	AT1G58270	ZW9	TRAF-like family protein
5	AT1G62500	AT1G62500	Bifunctional inhibitor/lipid-transfer protein/seed storage 2S albumin superfamily protein
6	AT1G72610	GER1	germin-like protein 1
7	AT1G78850	AT1G78850	D-mannosebinding lectin priotein with Apple-like carbohydrate-binding domain-containing protein
8	AT2G13550	AT2G13550	hypothetical protein
9	AT2G14580	PRB1	basic pathogenesis-related protein 1
10	AT2G32860	BGLU33	beta glucosidase 33
11	AT2G43590	AT2G43590	Chitinase family pritein
12	AT2G43610	AT2G43610	Chitinase family pritein
13	AT3G04720	PR4	pathogenesis-related 4
14	AT3G05727	AT3G05727	S locus-realted glycoprotein 1 (SLR1) binding pollen coat protein family
15	AT3G08770	LTP6	lipid transfer protein 6
16	AT3G12145	FLR1	Floral trasition at the meristem4
17	AT3G16530	AT3G16530	Legume lectin family protein
18	AT3G63160	OEP6	outer envelope membrane proitein
19	AT4G11320	AT4G11320	Papain family cysteine protease
20	AT4G22475	AT4G22475	transmembrne protein
21	AT4G22513	AT4G22513	Bifunctional inhibitor/lipid-transfer protein/seed storage 2S albumin superfamily protein
22	AT4G26255	AT4G26255	RNA
23	AT4G28780	AT4G28780	GDSL-like Lipase/Acylhydrolase superfamily protein
24	AT4G30650	AT4G30650	Low temperature and salt responsive protein family
25	AT5G02090	AT5G02090	hypothetical protein
26	AT5G03260	LAC11	laccase 11
27	AT5G07030	AT5G07030	Eukaryotic aspartyl protease family protein
28	AT5G09730	BXL3	beta-xylosidase 3
29	AT5G15230	GAS4	GAST1 protein homolog 4
30	AT5G24780	VSP1	vegetative storage protein 1
31	AT5G60780	NRT2.3	nitrate transporter 2.3
32	AT5G64110	AT5G64110	Peroxidase suoperfamily protein
33	AT5G65730	XTH6	xyloglucan endotransglucosylase/hydrolase 6

### Sheet: hyper-responsive memory genes
hyper-responsive memory genes
Nr.	ATG code	Symbol	Brief description
up-regulated genes
1	AT1G07400	AT1G07400	HSP20-like chaperones superfamily protein
2	AT1G13080	CYP71B2	cytochrome P450
3	AT1G17870	ECY3	ethylene-dependent gravitropism-deficient and yellow-green-like 3
4	AT1G21550	AT1G21550	Calcium-binding EF-hand family protein
5	AT1G26800	AT1G26800	RING/U-box superfmily protein
6	AT1G30070	AT1G30070	SGS domain-containing protein
7	AT1G52870	AT1G52870	Peroxisomal membrane 22 kDa (Mpv17/PMP22) family protein
8	AT1G54050	AT1G54050	HSP20-like chaperones superfamily protein
9	AT1G59860	AT1G59860	HSP20-like chaperones superfamily protein
10	AT1G59865	AT1G59865	transmembrne protein
11	AT1G67360	AT1G67360	Rubber elongation factor protein (REF)
12	AT1G74310	HSP101	heat shock protein 101
13	AT2G19310	AT2G19310	HSP20-like chaperones superfamily protein
14	AT2G20560	AT2G20560	DNAJ heat shock family protein
15	AT2G21820	AT2G21820	seed maturation protein
16	AT2G25140	CLPB4	casein lytic proteinase B4
17	AT2G26150	HSFA2	heat shock transcription factor A2
18	AT2G32120	HSP70T-2	heat shock protein 70T-2
19	AT2G36460	FBA6	Aldolase superfamily protein
20	AT2G46240	BAG6	BCL-2-associated athanogene 6
21	AT3G08970	AT3G08970	DNAJ heat shock N-terminal domain-containing protein
22	AT3G09350	Fes1A	Fes1A
23	AT3G10020	AT3G10020	plant/protein
24	AT3G15770	AT3G15770	hypothetical protein
25	AT3G17110	AT3G17110	pseudogene of glycine-rich protein
26	AT3G17611	RBL14	RHOMBOID-like protein 14
27	AT3G22840	ELIP1	Chlorophyll A-B binding family protein
28	AT3G24500	MBF1C	multiprotein bridging factor 1C
29	AT4G12400	Hop3	stress-inducible protein
30	AT4G23680	AT4G23680	Polyketide cyclase/dehydrase and lipid transport superfamily protein
31	AT4G32480	AT4G32480	sugar phosphate exchanger, putative (DUF506)
32	AT4G36990	HSF4	heat shock transcription factor 4
33	AT5G05410	DREB2A	DER-bindig protein 2A
34	AT5G10695	AT5G10695	methionyl-tRNA synthetase
35	AT5G11680	AT5G11680	classical AGP protein
36	AT5G12030	HSP17.6A	heat shock protein 17.6A
37	AT5G12110	AT5G12110	elongation factor 1-beta 1
38	AT5G13370	AT5G13370	Auxin-responsive GH3 family protein
39	AT5G15450	CLPB3	casein lytic proteinase B3
40	AT5G25450	AT5G25450	Cytochrome bd ubiquinol oxidase, 14 kDa subunit
41	AT5G35320	AT5G35320	DBH-like monooxygenase
42	AT5G37670	AT5G37670	HSP20-like chaperones superfamily protein
43	AT5G47610	AT5G47610	RING/U-box superfmily protein
44	AT5G51440	AT5G51440	HSP20-like chaperones superfamily protein
45	AT5G52640	HSP90.1	heat shock-like protein
46	AT5G62020	HSFB2A	heat shock transcription factor B2A
47	AT5G64170	AT5G64170	dentin sialophosphoprotein-like ptotein
48	AT5G64510	TIN1	tunicamycin induced protein
49	ATMG00040	ORF315	ATP synthase subunit C family protein
50	ATMG00060	NAD5C	NADH dehydrogenase subunit 5C
51	ATMG00090	RPS3	structural constituent of ribosome; protein binding protein
52	ATMG00670	ORF275	transmembrne protein
53	ATMG01120	NAD1B	NADH dehydrogenase 1B
54	ATMG01130	ORF106F	hypothetical protein
down-regulated genes
55	AT2G32860	BGLU33	beta glucosidase 33
56	AT3G63160	OEP6	outer envelope membrane proitein
57	AT5G24780	VSP1	vegetative storage protein 1
